# Matching or genetic engineering of HLA Class I and II facilitates successful allogeneic ‘off-the-shelf’ regulatory T cell therapy

**DOI:** 10.1101/2023.08.06.551956

**Authors:** Oliver McCallion, Weijie Du, Viktor Glaser, Kate Milward, Clemens Franke, Jonas Kath, Mikhail Valkov, Mingxing Yang, Annette Künkele, Julia K. Polansky, Michael Schmueck-Henneresse, Hans-Dieter Volk, Petra Reinke, Dimitrios L. Wagner, Joanna Hester, Fadi Issa

## Abstract

The potential to harness regulatory T cells (Tregs) for the treatment of autoimmune diseases and transplant rejection has been restricted by several barriers: donor variability, manufacturing complications, and time-consuming expansion processes. These issues further complicate the use of autologous Tregs during acute disease phases or when Tregs are low in number or dysfunctional. Here we explore the potential of ‘off-the-shelf’ allogeneic Tregs, from healthy donors or universal sources, to provide a more practical solution. We discover that the efficacy of these cells is undermined by the recipient’s immune response, and that that rigorous matching of HLA classes I and II overcomes this barrier. Importantly, genetically manipulating HLA expression enables the use of unmatched allogeneic Tregs with *in vivo* efficacy. Our findings underscore the transformative potential of HLA-engineered Tregs, offering a novel, ready-to-use therapeutic avenue for treating a wide array of inflammatory diseases.

**One-Sentence Summary:** Matching or engineering of HLA-I and HLA-II facilitates allogeneic ‘off-the-shelf’ regulatory T cells for immunoregulation.
