## Supplementary Tables for "Matching or genetic engineering of HLA Class I and II facilitates successful allogeneic ‘off-the-shelf’ regulatory T cell therapy"

### Sheet: Table S1
Homology-Directed DNA Repair Template (HDRT)	HDR Template Part	DNA Basepair count	DNA Sequence	Amino Acid count	Protein Sequence
B2M - HLA-E HDR template #1 (endogenous B2M sequence in red)	Full Sequence	2001	aagctcatttggccagagtggaaatggaattgggagaaatcgatgaccaaatgtaaacacttggtgcctgatatagcttgacaccaagttagccccaagtgaaataccctggcaatattaatgtgtcttttcccgatattcctcaggtactccaaagattcaggtttactcacgtcatccagcagagaatggaaagtcaaatttcctgaattgctatgtgtctgggtttcatccatccgacattgaagttgacttactgaagaatggagagagaattgaaaaagtggagcattcagacttgtctttcagcaaggactggtctttctatctcttgtactacactgaattcacccccactgaaaaagatgagtatgctTGCAGGGTTAACCATGTCACATT…	453	TPKIQVYSRHPAENGKSNFLNCYVSGFHPSDIEVDLLKNGERIEKVEHSDLSFSKDWSFYLLYYTEFTPTEKDEYACRVNHVTLSQPKIVKWDRDMGGGGSGGGGSGGGGSGGGGSGSHSLKYFHTSVSRPGRGEPRFISVGYVDDTQFVRFDNDAASPRMVPRAPWMEQEGSEYWDRETRSARDTAQIFRVNLRTLRGYYNQSEAGSHTLQWMHGCELGPDGRFLRGYEQFAYDGKDYLTLNEDLRSWTAVDTAAQISEQKSNDASEAEHQRAYLEDTCVEWLHKYLEKGKETLLHLEPPKTHVTHHPISDHEATLRCWALGFYPAEITLTWQQDGEGHTQDTELVETRPAGDGTFQKWAAVVVPSGEEQRYTCHVQHEGLPEPVTLRWKPASQPTIP…
	Left Homology Arm	376	aagctcatttggccagagtggaaatggaattgggagaaatcgatgaccaaatgtaaacacttggtgcctgatatagcttgacaccaagttagccccaagtgaaataccctggcaatattaatgtgtcttttcccgatattcctcaggtactccaaagattcaggtttactcacgtcatccagcagagaatggaaagtcaaatttcctgaattgctatgtgtctgggtttcatccatccgacattgaagttgacttactgaagaatggagagagaattgaaaaagtggagcattcagacttgtctttcagcaaggactggtctttctatctcttgtactacactgaattcacccccactgaaaaagatgagtatgct	76	TPKIQVYSRHPAENGKSNFLNCYVSGFHPSDIEVDLLKNGERIEKVEHSDLSFSKDWSFYLLYYTEFTPTEKDEYA
	B2M exon 2 (codon optimized)	48	TGCAGGGTTAACCATGTCACATTGTCACAACCTAAAATTGTGAAATGG	16	CRVNHVTLSQPKIVKW
	B2M exon 3 (codon optimized)	12	GACAGGGACATG	4	DRDM
	(G4S)4 Linker	60	GGTGGGGGCGGATCAGGCGGCGGCGGTTCTGGGGGAGGCGGCTCAGGTGGCGGTGGGAGT	20	GGGGSGGGGSGGGGSGGGGS
	HLA-E (codon optimized)	1014	GGATCCCATTCCCTGAAGTATTTCCACACCAGCGTTAGTCGGCCGGGAAGGGGAGAACCAAGATTCATTTCCGTCGGCTATGTCGACGATACCCAATTTGTGCGATTTGATAATGACGCAGCTTCACCCCGCATGGTGCCTCGGGCTCCTTGGATGGAGCAAGAAGGCTCAGAGTACTGGGACCGGGAGACCCGATCTGCGCGCGATACAGCACAAATCTTTAGGGTCAACCTTCGAACATTGAGGGGCTACTACAACCAGAGTGAGGCAGGTTCCCATACGTTGCAATGGATGCATGGTTGCGAACTTGGTCCAGATGGGAGGTTCCTCAGAGGTTATGAACAATTTGCTTACGATGGAAAGGACTACCTTACACTCAATGAGGACCTCCGCAGCTGG…	337	GSHSLKYFHTSVSRPGRGEPRFISVGYVDDTQFVRFDNDAASPRMVPRAPWMEQEGSEYWDRETRSARDTAQIFRVNLRTLRGYYNQSEAGSHTLQWMHGCELGPDGRFLRGYEQFAYDGKDYLTLNEDLRSWTAVDTAAQISEQKSNDASEAEHQRAYLEDTCVEWLHKYLEKGKETLLHLEPPKTHVTHHPISDHEATLRCWALGFYPAEITLTWQQDGEGHTQDTELVETRPAGDGTFQKWAAVVVPSGEEQRYTCHVQHEGLPEPVTLRWKPASQPTIPIVGIIAGLVLLGSVVSGAVVAAVIWRKKSSGGKGGSYSKAEWSDSAQGSESHSL*
	bGH poly(A) signal	112	CTGTGCCTTCTAGTTGCCAGCCATCTGTTGTTTGCCCCTCCCCCGTGCCTTCCTTGACCCTGGAAGGTGCCACTCCCACTGTCCTTTCCTAATAAAATGAGGAAATTGCATC
	Right Homology Arm	379	gtgtgaaccatgtgactttgtcacagcccaagatagttaagtggggtaagtcttacattcttttgtaagctgctgaaagttgtgtatgagtagtcatatcataaagctgctttgatataaaaaaggtctatggccatactaccctgaatgagtcccatcccatctgatataaacaatctgcatattgggattgtcagggaatgttcttaaagatcagattagtggcacctgctgagatactgatgcacagcatggtttctgaaccagtagtttccctgcagttgagcagggagcagcagcagcacttgcacaaatacatatacactcttaacacttcttacctactggcttcctctagcttttgtggcagcttcaggta

### Sheet: Table S2
	CRISPR guide RNA format	used for	Guide RNA	Target sequence (without PAM)
	sgRNA SpCas9	Cas9 gene-editing	B2M ex2	AGTCACATGGTTCACACGGC
	sgRNA SpCas9	Cas9 gene-editing	CIITA sg1	AGGGAGGCTTATGCCAATAT
	sgRNA SpCas9	ABE8.20-m base editing	CIITA (Gaudelli et al. 2020)	CACTCACCTTAGCCTGAGCA
